# The evolutionary genomics of incipient endosymbiosis in wild rhizobia bacteria

**DOI:** 10.64898/2025.12.03.692210

**Authors:** Angeliqua P. Montoya, Kyson Jensen, Joel S. Griffitts, Stephanie S. Porter

**Affiliations:** School of Biological Sciences, Washington State University, Vancouver, Washington, 98686; Department of Microbiology and Molecular Biology, Brigham Young University, Provo, Utah, 84602

## Abstract

The advent of endosymbiosis underlies evolutionary innovation and ecosystem function. However, whether free-living partners tend to benefit or exploit each other during incipient endosymbiosis remains a dilemma. Rhizobia bacteria are plant endosymbionts capable of initiating root nodules and fixing nitrogen due to genes carried on mobile genetic elements (MGEs) such as the symbiosis island (SI). We conjugated marked SIs into the genomes of nonnodulating strains, which was sufficient to generate *de novo* root nodule-forming endosymbionts. Most novel endosymbionts originated as commensals that incurred no detectable costs to host plants, in contrast to predictions of exploitation. In fact, a third of endosymbionts originated as nitrogen fixing mutualists. Consistent with phylogenetic limits to transfer of MGE function, novel endosymbionts derived from more closely related SI donor and recipient strains showed greater nitrogen fixation. However, we did not detect phylogenetic limits to SI transmission, which could reflect selfish selection for generalized horizontal transfer of this MGE. In fact, the SI was able to displace other genomic elements residing at its characteristic tRNA gene insertion site. We thus provide genetic, genomic, and functional evidence of how MGEs can potentiate and constrain major evolutionary transitions to expand bacterial niches, with cascading effects on host organisms.
