## Supplemental Tables_S1_S3_S4 for "The evolutionary genomics of incipient endosymbiosis in wild rhizobia bacteria"

### Sheet: Meta.data
Tables Description
Table S1. List of Mesorhizobium strains used in this study and additional eco-evo information. See Meta.Data column for more information
Table S3. List of Mesorhizobium donor or SI gain transconjugant strains sequenced in this study. See Meta.Data column for more information
Table S4. Fast-ANI output of pairwise comparisons between wild-type donors, SI-marked donors, recipients, and transconjugants.

### Sheet: Table S1
Meta.Data	Strain.short	Unique.ID	Unique.ID.original	Type.strain	Reserve	PlantSpecies.Strain	Clade	SerpentineType	Accession	Reference
Strain.short = shorthand names used in the manuscript text and figures that refer to symbiosis island (SI)-marked donors or streptomycin and rifampicin resistant recipient strains	D01	P171375	M1375	Donor	Oregon 5	b	8	N	SAMN29272284	Kehlet-Delgado et al. 2024
Unique.ID = Unique strain identifier in Porter lab (after SIs were marked in donor, and recipients are streptomycin (Sm) and rifampicin (Rf) resistant)). Donor names starting with "P16" contain the pkJ116 plasmid within the SI, while donor names starting with "P17" contain the pkJ117 plasmid in the SI.	D02	P160219	M0219	Donor	Hopland	b	1	S	SAMN29272094	Kehlet-Delgado et al. 2024
Unique.ID.original = The unique ID for the original strain, from which the strains in the "Unique.ID" column were dervived after marking SIs in donors and selecting for Sm/Rf resistance in recipients.	D03	P160927	M0927	Donor	Jasper Ridge	w	4	N	SAMN29272216	Kehlet-Delgado et al. 2024
Type.strain = whether the strain is a donor or recipient strain	D04	P17395A	C395A	Donor	Jasper Ridge	w	1	N	SAMN29272005	Kehlet-Delgado et al. 2024
Reserve = shortened name of reserve the strain was collected from (will match Kehlet-Delgado et al. 2024 master datasheet using "Unique.ID.original" column here). Each reserves full name is as follows: Hopland: University of California Hopland Research and Extension Center; Jasper Ridge: Stanford University Jasper Ridge Biological Preserve; McLaughlin: University of California Davis McLaughlin Na…	D05	P160187	M0187	Donor	McLaughlin	b	1	S	SAMN29272083	Kehlet-Delgado et al. 2024
PlantSpecies.Strain = host plant species the strain was collected from: “w” is Acmispon wrangelianus and “b” is A. brachycarpus). (will match Kehlet-Delgado et al. 2024 master datasheet using "Unique.ID.original" column) here)	D06	P170090	M0090	Donor	McLaughlin	w	1	S	SAMN29272047	Kehlet-Delgado et al. 2024
Clade = the Mesorhizobium clade assigned using 345 core marker genes. (will match Kehlet-Delgado et al. 2024 master datasheet using "Unique.ID.original" column)	D07	P160001	M0001	Donor	McLaughlin	w	1	N	SAMN29272010	Kehlet-Delgado et al. 2024
SerpentineType = the soil type: “S” is serpentine soil and “N” is non-serpentine soil (will match Kehlet-Delgado et al. 2024 master datasheet using "Unique.ID.original" column)	D08	P160592	M0592	Donor	McLaughlin	w	1	N	SAMN29272146	Kehlet-Delgado et al. 2024
Accession = NCBI accession (strains from Kehlet-Delgado et al. 2024 are named as "Unique.ID.original" column and strains from Montoya et al. 2025 are named as "Unique.ID" column)	D09	P160871	M0871	Donor	Jasper Ridge	w	1	N	SAMN29272203	Kehlet-Delgado et al. 2024
Reference = Reference for the sequencing of this strain when referring to "Unique.ID.original" column for Kehlet-Delgado et al. 2024 or the "Unique.ID" column for Montoya et al. 2025	D10	P170013	M0013	Donor	McLaughlin	w	1	S	SAMN29272014	Kehlet-Delgado et al. 2024
	D11	P170025	M0025	Donor	McLaughlin	w	1	S	SAMN29272019	Kehlet-Delgado et al. 2024
	D12	P170053	M0053	Donor	McLaughlin	b	1	S	SAMN29272037	Kehlet-Delgado et al. 2024
	D13	P170071	M0071	Donor	McLaughlin	b	1	S	SAMN29272041	Kehlet-Delgado et al. 2024
	D14	P170091	M0091	Donor	McLaughlin	w	1	S	SAMN29272048	Kehlet-Delgado et al. 2024
	D15	P170133	M0133	Donor	Pepperwood	b	1	S	SAMN29272063	Kehlet-Delgado et al. 2024
	D16	P170162	M0162	Donor	Hopland	b	1	S	SAMN29272076	Kehlet-Delgado et al. 2024
	D17	P170387	M0387	Donor	South Hills	w	1	S	SAMN29272116	Kehlet-Delgado et al. 2024
	D18	P170676	M0676	Donor	Hopland	w	1	N	SAMN29272164	Kehlet-Delgado et al. 2024
	D19	P160077	M0077	Donor	McLaughlin	w	1	S	SAMN29272043	Kehlet-Delgado et al. 2024
	D20	P170035	M0035	Donor	McLaughlin	b	1	S	SAMN29272025	Kehlet-Delgado et al. 2024
	D21	P170037	M0037	Donor	Hopland	b	1	S	SAMN29272027	Kehlet-Delgado et al. 2024
	D22	P170052	M0052	Donor	McLaughlin	w	1	S	SAMN29272036	Kehlet-Delgado et al. 2024
	D23	P170093	M0093	Donor	McLaughlin	b	1	S	SAMN29272050	Kehlet-Delgado et al. 2024
	D24	P170155	M0155	Donor	McLaughlin	w	1	S	SAMN29272074	Kehlet-Delgado et al. 2024
	D25	P170222	M0222	Donor	Pepperwood	b	1	S	SAMN29272096	Kehlet-Delgado et al. 2024
	D26	P170641	M0641	Donor	Pepperwood	b	8	S	SAMN29272157	Kehlet-Delgado et al. 2024
	D27	P170659	M0659	Donor	Hopland	w	1	N	SAMN29272160	Kehlet-Delgado et al. 2024
	D28	P171060	M1060	Donor	Jasper Ridge	b	1	S	SAMN29272244	Kehlet-Delgado et al. 2024
	D29	P171153	M1153	Donor	Hopland	b	1	S	SAMN29272255	Kehlet-Delgado et al. 2024
	D30	P171252	M1252	Donor	Pepperwood	b	1	S	SAMN29272265	Kehlet-Delgado et al. 2024
	R01	RSR380A	C380A	Recipient	Jasper Ridge	w	1	N	SAMN52585697	Montoya et al. 2025
	R02	RSR398B	C398B	Recipient	Jasper Ridge	w	1	N	SAMN52585706	Montoya et al. 2025
	R03	RSR403B	C403B	Recipient	Jasper Ridge	w	1	N	SAMN52585707	Montoya et al. 2025
	R04	C432A	C432A	Recipient	Hopland	w	1	S	SAMN29272009	Kehlet-Delgado et al. 2024
	R05	RSR565B	C565B	Recipient	McLaughlin	w	1	N	SAMN52585720	Montoya et al. 2025
	R06	P0589	M0589	Recipient	McLaughlin	b	1	S	SAMN29272144	Kehlet-Delgado et al. 2024

### Sheet: Table S3
Meta.Data	Strain.short	Unique.ID	Mating.ID	Unique.ID.original	Recipient.short	SI.type	Donor.short	Type.strain	GI.Phe.tRNA.Description	Accession
Strain.short = shorthand names used in the manuscript text and figures	D01	P171375		M1375		SI_01	D01	Donor
Unique.ID = Unique strain identifier in Porter lab	D02	P160219		M0219		SI_02	D02	Donor
Mating.ID = Unique identifier for the mating spot and name of the transconjugant isolated from the mating spot. This will match "Strain" column if the transconjugant was not sequenced after recovery from plant nodules and is not relevant for donors here	D03	P160927		M0927		SI_03	D03	Donor
Unique.ID.original = The unique ID for the original strain (chromosomal background), from which the "Strain" column was dervived	D05	P160187		M0187		SI_05	D05	Donor
Recipient.short = the shorthand identifier for the recipeint strain	D06	P170090		M0090		SI_06	D06	Donor
SI.type = the shorthand symbiosis island (SI) identifier for the strain and matches value in donor-SI name (01, 02, 03, 05, 06)	R01SI_02	N146	W137	RSR380A	R01	SI_02	D02	Transconjugant nodule isolate
Donor.short = the shorthand identifier for the donor-SI strain	R01SI_03	N007	W021	RSR380A	R01	SI_03	D03	Transconjugant nodule isolate
Type.strain = Describes whether the strain is a SI Donor, or a Transconjugant recovered from a nodule or from the SI transmission mating spot	R02SI_01	W049	W049	RSR398B	R02	SI_01	D01	Transconjugant cyropreserved mating isolate
GI.Phe.tRNA.Description = if a recipient strain had a different putative genomic island (GI) at the Phe-tRNA site (but not the SI) it is described here. Then the state of the GI following SI insertion in the transconjugant is described.	R02SI_05	N108	W153	RSR398B	R02	SI_05	D05	Transconjugant nodule isolate
Accession = NCBI accession (will be added upon publication)	R03SI_03	W055	W055	RSR403B	R03	SI_03	D03	Transconjugant cyropreserved mating isolate
	R03SI_05	N112	W169	RSR403B	R03	SI_05	D05	Transconjugant nodule isolate
	R03SI_06	N072	W060	RSR403B	R03	SI_06	D06	Transconjugant nodule isolate
	R04SI_01	N034	W083	RSR432A	R04	SI_01	D01	Transconjugant nodule isolate
	R04SI_02	N154	W186	RSR432A	R04	SI_02	D02	Transconjugant nodule isolate
	R04SI_06	N079	W077	RSR432A	R04	SI_06	D06	Transconjugant nodule isolate
	R05SI_01	N136	W100	RSR565B	R05	SI_01	D01	Transconjugant nodule isolate	Putative GI (27 kb) inserted at Phe-tRNA and ends in a 17-bp direct repeat of the 3' end of the tRNA gene in the recipient. In the transconjugant, the GI that was present at the Phe-tRNA gene moved downstream upon SI insertion.
	R05SI_03	N017	W089	RSR565B	R05	SI_03	D03	Transconjugant nodule isolate	Putative GI (27 kb) inserted at Phe-tRNA and ends in a 17-bp direct repeat of the 3' end of the tRNA gene in the recipient. In the transconjugant, the GI that was present at the Phe-tRNA gene moved downstream upon SI insertion.
	R05SI_06	N084	W094	RSR565B	R05	SI_06	D06	Transconjugant nodule isolate	Putative GI (27 kb) inserted at Phe-tRNA and ends in a 17-bp direct repeat of the 3' end of the tRNA gene in the recipient. In the transconjugant, the GI that was present at the Phe-tRNA gene moved downstream upon SI insertion.
	R06SI_02	N065	W121	M0589	R06	SI_02	D02	Transconjugant nodule isolate	Putative GI (23 kb) inserted at Phe-tRNA and ends in a 17-bp direct repeat of the 3' end of the tRNA gene in the recipient. In the transconjugant, the GI that was present at the Phe-tRNA gene was displaced by SI insertion
	R06SI_05	N141	W120	M0589	R06	SI_05	D05	Transconjugant nodule isolate	Putative GI (23 kb) inserted at Phe-tRNA and ends in a 17-bp direct repeat of the 3' end of the tRNA gene in the recipient. In the transconjugant, the GI that was present at the Phe-tRNA gene was displaced by SI insertion

### Sheet: Table S4
Query.genome	Reference.genome	ANI.value	Count of bidirectional fragment mappings	Total query fragments
P160187.fna	P160187.fna	100	2186	2189
P160187.fna	M0187.fna	99.9753	2131	2189
P160187.fna	W153.fna	97.9228	1989	2189
P160187.fna	W120.fna	97.921	1932	2189
P160187.fna	W169.fna	97.8937	1994	2189
P160187.fna	RSR380A.fna	97.8834	1846	2189
P160187.fna	M0589.fna	97.8557	1877	2189
P160187.fna	RSR565B.fna	97.8552	1880	2189
P160187.fna	P160219.fna	97.8156	1982	2189
P160187.fna	M0090.fna	97.7783	1906	2189
P160187.fna	W094.fna	97.7683	1973	2189
P160187.fna	RSR398B.fna	97.7681	1841	2189
P160187.fna	P170090.fna	97.7666	1928	2189
P160187.fna	M0219.fna	97.7638	1964	2189
P160187.fna	W121.fna	97.7482	1970	2189
P160187.fna	W100.fna	97.7468	1962	2189
P160187.fna	W137.fna	97.7308	1938	2189
P160187.fna	W021.fna	97.7033	1927	2189
P160187.fna	W089.fna	97.7032	1954	2189
P160187.fna	RSR403B.fna	97.6829	1849	2189
P160187.fna	C432A.fna	97.6746	1874	2189
P160187.fna	W083.fna	97.663	1901	2189
P160187.fna	W060.fna	97.6471	1938	2189
P160187.fna	W077.fna	97.6248	1961	2189
P160187.fna	W049.fna	97.6239	1933	2189
P160187.fna	W186.fna	97.5859	1956	2189
P160187.fna	W055.fna	97.4951	1939	2189
P160187.fna	P171375.fna	90.9371	1696	2189
P160187.fna	M1375.fna	90.8869	1675	2189
P160187.fna	P160927.fna	85.5492	1477	2189
P160187.fna	M0927.fna	85.431	1474	2189
P160219.fna	P160219.fna	100	2227	2229
P160219.fna	M0219.fna	99.9824	2187	2229
P160219.fna	W121.fna	98.2384	2070	2229
P160219.fna	W137.fna	98.2129	1980	2229
P160219.fna	M0589.fna	98.0987	1908	2229
P160219.fna	W186.fna	98.076	2005	2229
P160219.fna	RSR380A.fna	98.0308	1840	2229
P160219.fna	W120.fna	97.9964	1951	2229
P160219.fna	RSR565B.fna	97.9295	1911	2229
P160219.fna	RSR403B.fna	97.9291	1878	2229
P160219.fna	M0090.fna	97.8917	1941	2229
P160219.fna	C432A.fna	97.8859	1867	2229
P160219.fna	P170090.fna	97.8581	1967	2229
P160219.fna	W100.fna	97.8129	2004	2229
P160219.fna	W083.fna	97.8105	1895	2229
P160219.fna	M0187.fna	97.8069	1949	2229
P160219.fna	W021.fna	97.794	1934	2229
P160219.fna	W089.fna	97.7845	2005	2229
P160219.fna	W060.fna	97.7739	1972	2229
P160219.fna	W169.fna	97.7735	1973	2229
P160219.fna	W055.fna	97.7712	1962	2229
P160219.fna	W094.fna	97.7655	2012	2229
P160219.fna	P160187.fna	97.7541	1985	2229
P160219.fna	RSR398B.fna	97.7515	1854	2229
P160219.fna	W077.fna	97.7403	1953	2229
P160219.fna	W153.fna	97.6455	1943	2229
P160219.fna	W049.fna	97.6257	1955	2229
P160219.fna	M1375.fna	90.9039	1691	2229
P160219.fna	P171375.fna	90.9024	1728	2229
P160219.fna	P160927.fna	85.6403	1486	2229
P160219.fna	M0927.fna	85.5261	1473	2229
P160927.fna	P160927.fna	100	2080	2082
P160927.fna	M0927.fna	99.9685	2021	2082
P160927.fna	W055.fna	86.8794	1590	2082
P160927.fna	W021.fna	86.8761	1607	2082
P160927.fna	W089.fna	86.8707	1592	2082
P160927.fna	P171375.fna	85.7947	1495	2082
P160927.fna	M1375.fna	85.7925	1464	2082
P160927.fna	W100.fna	85.7126	1503	2082
P160927.fna	W186.fna	85.7043	1488	2082
P160927.fna	W137.fna	85.6746	1489	2082
P160927.fna	P160219.fna	85.6687	1503	2082
P160927.fna	W049.fna	85.6471	1520	2082
P160927.fna	W094.fna	85.6032	1469	2082
P160927.fna	M0219.fna	85.591	1492	2082
P160927.fna	P160187.fna	85.5695	1490	2082
P160927.fna	W169.fna	85.5667	1466	2082
P160927.fna	W077.fna	85.5606	1473	2082
P160927.fna	W060.fna	85.5307	1488	2082
P160927.fna	W121.fna	85.5262	1476	2082
P160927.fna	W153.fna	85.524	1482	2082
P160927.fna	P170090.fna	85.5155	1476	2082
P160927.fna	M0187.fna	85.5082	1454	2082
P160927.fna	M0090.fna	85.5057	1462	2082
P160927.fna	W083.fna	85.3047	1442	2082
P160927.fna	W120.fna	85.2934	1421	2082
P160927.fna	C432A.fna	85.1375	1392	2082
P160927.fna	RSR380A.fna	85.1108	1407	2082
P160927.fna	M0589.fna	85.0888	1382	2082
P160927.fna	RSR565B.fna	85.0642	1407	2082
P160927.fna	RSR398B.fna	85.0641	1409	2082
P160927.fna	RSR403B.fna	85.0497	1415	2082
P170090.fna	P170090.fna	100	2132	2135
P170090.fna	M0090.fna	99.9777	2091	2135
P170090.fna	W094.fna	98.1779	2016	2135
P170090.fna	W060.fna	98.1115	2021	2135
P170090.fna	M0589.fna	98.062	1859	2135
P170090.fna	W100.fna	98.045	1992	2135
P170090.fna	W077.fna	98.0347	1977	2135
P170090.fna	RSR565B.fna	98.03	1872	2135
P170090.fna	W120.fna	98.0233	1879	2135
P170090.fna	RSR380A.fna	97.9824	1851	2135
P170090.fna	RSR403B.fna	97.9484	1872	2135
P170090.fna	P160219.fna	97.9431	1948	2135
P170090.fna	W083.fna	97.9292	1877	2135
P170090.fna	W169.fna	97.9209	1958	2135
P170090.fna	W121.fna	97.9045	1958	2135
P170090.fna	M0219.fna	97.8977	1931	2135
P170090.fna	W089.fna	97.8785	1952	2135
P170090.fna	W049.fna	97.8697	1945	2135
P170090.fna	C432A.fna	97.8568	1840	2135
P170090.fna	RSR398B.fna	97.8474	1828	2135
P170090.fna	M0187.fna	97.83	1891	2135
P170090.fna	W021.fna	97.8136	1921	2135
P170090.fna	W137.fna	97.8135	1933	2135
P170090.fna	P160187.fna	97.8014	1928	2135
P170090.fna	W186.fna	97.7768	1920	2135
P170090.fna	W153.fna	97.7763	1917	2135
P170090.fna	W055.fna	97.7608	1955	2135
P170090.fna	P171375.fna	91.2139	1728	2135
P170090.fna	M1375.fna	91.1655	1699	2135
P170090.fna	P160927.fna	85.5351	1466	2135
P170090.fna	M0927.fna	85.4653	1461	2135
P171375.fna	P171375.fna	100	2257	2259
P171375.fna	M1375.fna	99.9662	2200	2259
P171375.fna	W100.fna	91.5581	1772	2259
P171375.fna	W049.fna	91.5553	1775	2259
P171375.fna	W060.fna	91.2237	1741	2259
P171375.fna	W077.fna	91.2213	1735	2259
P171375.fna	P170090.fna	91.1976	1739	2259
P171375.fna	W094.fna	91.1819	1733	2259
P171375.fna	M0090.fna	91.1111	1707	2259
P171375.fna	W083.fna	91.0119	1678	2259
P171375.fna	W169.fna	90.9636	1706	2259
P171375.fna	W137.fna	90.9504	1713	2259
P171375.fna	W055.fna	90.937	1725	2259
P171375.fna	W153.fna	90.9311	1689	2259
P171375.fna	W089.fna	90.9222	1715	2259
P171375.fna	M0187.fna	90.9028	1674	2259
P171375.fna	W021.fna	90.8891	1704	2259
P171375.fna	W186.fna	90.8804	1722	2259
P171375.fna	P160187.fna	90.8538	1720	2259
P171375.fna	P160219.fna	90.8537	1724	2259
P171375.fna	W121.fna	90.7928	1706	2259
P171375.fna	M0219.fna	90.7803	1716	2259
P171375.fna	W120.fna	90.7398	1655	2259
P171375.fna	RSR403B.fna	90.7368	1603	2259
P171375.fna	RSR380A.fna	90.7138	1601	2259
P171375.fna	RSR565B.fna	90.6644	1615	2259
P171375.fna	M0589.fna	90.6636	1599	2259
P171375.fna	RSR398B.fna	90.6586	1594	2259
P171375.fna	C432A.fna	90.6354	1614	2259
P171375.fna	M0927.fna	85.8595	1448	2259
P171375.fna	P160927.fna	85.8211	1467	2259
C432A.fna	C432A.fna	100	2005	2006
C432A.fna	W077.fna	99.9957	2002	2006
C432A.fna	W186.fna	99.9943	2003	2006
C432A.fna	W083.fna	99.9923	2002	2006
C432A.fna	W137.fna	98.0087	1839	2006
C432A.fna	RSR380A.fna	97.9767	1836	2006
C432A.fna	P160219.fna	97.9477	1854	2006
C432A.fna	M0589.fna	97.9324	1822	2006
C432A.fna	M0219.fna	97.9305	1841	2006
C432A.fna	P170090.fna	97.9274	1819	2006
C432A.fna	W120.fna	97.9235	1818	2006
C432A.fna	W021.fna	97.9227	1837	2006
C432A.fna	RSR565B.fna	97.903	1829	2006
C432A.fna	W049.fna	97.9013	1823	2006
C432A.fna	W121.fna	97.8997	1853	2006
C432A.fna	W100.fna	97.898	1824	2006
C432A.fna	M0090.fna	97.8951	1812	2006
C432A.fna	RSR398B.fna	97.8912	1844	2006
C432A.fna	W089.fna	97.884	1830	2006
C432A.fna	W094.fna	97.876	1836	2006
C432A.fna	W153.fna	97.8756	1837	2006
C432A.fna	W169.fna	97.8488	1838	2006
C432A.fna	RSR403B.fna	97.8255	1844	2006
C432A.fna	W060.fna	97.8132	1832	2006
C432A.fna	W055.fna	97.8092	1840	2006
C432A.fna	M0187.fna	97.8013	1834	2006
C432A.fna	P160187.fna	97.7824	1862	2006
C432A.fna	M1375.fna	90.7968	1586	2006
C432A.fna	P171375.fna	90.7802	1605	2006
C432A.fna	P160927.fna	85.079	1397	2006
C432A.fna	M0927.fna	85.0672	1387	2006
M0090.fna	M0090.fna	100	2096	2097
M0090.fna	P170090.fna	99.9932	2097	2097
M0090.fna	W094.fna	98.1597	1985	2097
M0090.fna	W060.fna	98.1008	1983	2097
M0090.fna	M0589.fna	98.0468	1850	2097
M0090.fna	W077.fna	98.0352	1953	2097
M0090.fna	W120.fna	98.0062	1883	2097
M0090.fna	W100.fna	98.0047	1972	2097
M0090.fna	RSR565B.fna	97.9971	1863	2097
M0090.fna	RSR380A.fna	97.963	1833	2097
M0090.fna	RSR403B.fna	97.9373	1860	2097
M0090.fna	P160219.fna	97.8885	1941	2097
M0090.fna	C432A.fna	97.8843	1825	2097
M0090.fna	W121.fna	97.8738	1941	2097
M0090.fna	W083.fna	97.8693	1865	2097
M0090.fna	M0219.fna	97.8595	1930	2097
M0090.fna	W169.fna	97.8437	1940	2097
M0090.fna	W089.fna	97.8342	1937	2097
M0090.fna	W021.fna	97.8283	1903	2097
M0090.fna	RSR398B.fna	97.8104	1827	2097
M0090.fna	W049.fna	97.809	1930	2097
M0090.fna	W137.fna	97.8035	1916	2097
M0090.fna	W055.fna	97.786	1924	2097
M0090.fna	M0187.fna	97.7478	1889	2097
M0090.fna	P160187.fna	97.7406	1913	2097
M0090.fna	W153.fna	97.7375	1914	2097
M0090.fna	W186.fna	97.7321	1910	2097
M0090.fna	M1375.fna	91.1789	1672	2097
M0090.fna	P171375.fna	91.1742	1700	2097
M0090.fna	M0927.fna	85.5484	1441	2097
M0090.fna	P160927.fna	85.496	1477	2097
M0187.fna	M0187.fna	100	2132	2136
M0187.fna	P160187.fna	99.9918	2135	2136
M0187.fna	W120.fna	97.9227	1894	2136
M0187.fna	W169.fna	97.9203	1941	2136
M0187.fna	W153.fna	97.8982	1946	2136
M0187.fna	RSR380A.fna	97.8808	1825	2136
M0187.fna	M0589.fna	97.8796	1840	2136
M0187.fna	RSR565B.fna	97.8459	1864	2136
M0187.fna	M0219.fna	97.8062	1942	2136
M0187.fna	M0090.fna	97.7595	1893	2136
M0187.fna	W137.fna	97.7557	1903	2136
M0187.fna	P160219.fna	97.7534	1961	2136
M0187.fna	RSR398B.fna	97.7385	1820	2136
M0187.fna	W094.fna	97.7374	1948	2136
M0187.fna	W021.fna	97.7373	1897	2136
M0187.fna	W121.fna	97.7328	1943	2136
M0187.fna	P170090.fna	97.7312	1916	2136
M0187.fna	W100.fna	97.7178	1939	2136
M0187.fna	RSR403B.fna	97.7057	1827	2136
M0187.fna	W089.fna	97.6883	1928	2136
M0187.fna	W060.fna	97.6877	1911	2136
M0187.fna	W049.fna	97.6709	1889	2136
M0187.fna	C432A.fna	97.6596	1853	2136
M0187.fna	W083.fna	97.6111	1884	2136
M0187.fna	W055.fna	97.5928	1901	2136
M0187.fna	W077.fna	97.5867	1935	2136
M0187.fna	W186.fna	97.5531	1937	2136
M0187.fna	M1375.fna	90.9801	1660	2136
M0187.fna	P171375.fna	90.9399	1675	2136
M0187.fna	P160927.fna	85.3977	1478	2136
M0187.fna	M0927.fna	85.3604	1463	2136
M0219.fna	M0219.fna	100	2185	2190
M0219.fna	P160219.fna	99.9936	2188	2190
M0219.fna	W121.fna	98.2408	2036	2190
M0219.fna	W137.fna	98.2219	1949	2190
M0219.fna	M0589.fna	98.1256	1906	2190
M0219.fna	W186.fna	98.0747	1970	2190
M0219.fna	RSR380A.fna	98.0467	1815	2190
M0219.fna	W120.fna	98.0017	1944	2190
M0219.fna	RSR403B.fna	97.9287	1868	2190
M0219.fna	RSR565B.fna	97.9259	1900	2190
M0219.fna	C432A.fna	97.9135	1840	2190
M0219.fna	M0090.fna	97.8842	1925	2190
M0219.fna	P170090.fna	97.8803	1941	2190
M0219.fna	M0187.fna	97.8234	1935	2190
M0219.fna	W021.fna	97.8203	1909	2190
M0219.fna	W083.fna	97.8113	1878	2190
M0219.fna	W060.fna	97.805	1946	2190
M0219.fna	W169.fna	97.8024	1946	2190
M0219.fna	W055.fna	97.7982	1939	2190
M0219.fna	RSR398B.fna	97.798	1835	2190
M0219.fna	W100.fna	97.7935	1979	2190
M0219.fna	W089.fna	97.7813	1971	2190
M0219.fna	W094.fna	97.7546	1987	2190
M0219.fna	P160187.fna	97.7486	1971	2190
M0219.fna	W077.fna	97.7479	1928	2190
M0219.fna	W153.fna	97.7184	1906	2190
M0219.fna	W049.fna	97.6974	1918	2190
M0219.fna	M1375.fna	90.9265	1662	2190
M0219.fna	P171375.fna	90.8365	1706	2190
M0219.fna	P160927.fna	85.6346	1459	2190
M0219.fna	M0927.fna	85.5436	1464	2190
M0589.fna	M0589.fna	100	2094	2097
M0589.fna	W120.fna	99.9956	2059	2097
M0589.fna	W121.fna	99.993	2088	2097
M0589.fna	P160219.fna	98.1255	1911	2097
M0589.fna	M0219.fna	98.1173	1913	2097
M0589.fna	M0090.fna	98.0667	1848	2097
M0589.fna	P170090.fna	98.0648	1861	2097
M0589.fna	RSR380A.fna	98.0004	1802	2097
M0589.fna	W100.fna	97.9997	1890	2097
M0589.fna	RSR565B.fna	97.9818	1889	2097
M0589.fna	W137.fna	97.9691	1810	2097
M0589.fna	W094.fna	97.9604	1901	2097
M0589.fna	W089.fna	97.9485	1902	2097
M0589.fna	W021.fna	97.9415	1811	2097
M0589.fna	W055.fna	97.9245	1833	2097
M0589.fna	W077.fna	97.9166	1831	2097
M0589.fna	W060.fna	97.9079	1836	2097
M0589.fna	C432A.fna	97.9051	1836	2097
M0589.fna	RSR403B.fna	97.8992	1835	2097
M0589.fna	M0187.fna	97.8941	1862	2097
M0589.fna	W049.fna	97.8907	1812	2097
M0589.fna	W083.fna	97.8906	1824	2097
M0589.fna	W186.fna	97.8793	1831	2097
M0589.fna	RSR398B.fna	97.8783	1820	2097
M0589.fna	W169.fna	97.8721	1841	2097
M0589.fna	W153.fna	97.832	1832	2097
M0589.fna	P160187.fna	97.8252	1873	2097
M0589.fna	M1375.fna	90.7183	1580	2097
M0589.fna	P171375.fna	90.6383	1603	2097
M0589.fna	P160927.fna	85.0505	1381	2097
M0589.fna	M0927.fna	85.0412	1368	2097
M0927.fna	M0927.fna	100	2024	2029
M0927.fna	P160927.fna	99.9931	2029	2029
M0927.fna	W055.fna	86.6617	1544	2029
M0927.fna	W021.fna	86.6606	1569	2029
M0927.fna	W089.fna	86.657	1542	2029
M0927.fna	P171375.fna	85.7748	1452	2029
M0927.fna	M1375.fna	85.7226	1448	2029
M0927.fna	W100.fna	85.7165	1467	2029
M0927.fna	W137.fna	85.6408	1480	2029
M0927.fna	W049.fna	85.6285	1495	2029
M0927.fna	P160219.fna	85.6166	1473	2029
M0927.fna	W186.fna	85.5589	1491	2029
M0927.fna	W169.fna	85.5515	1458	2029
M0927.fna	M0219.fna	85.5461	1471	2029
M0927.fna	W060.fna	85.5284	1460	2029
M0927.fna	W094.fna	85.5129	1454	2029
M0927.fna	W153.fna	85.5055	1456	2029
M0927.fna	M0090.fna	85.4963	1451	2029
M0927.fna	W077.fna	85.4935	1460	2029
M0927.fna	M0187.fna	85.49	1451	2029
M0927.fna	P170090.fna	85.4734	1466	2029
M0927.fna	P160187.fna	85.4729	1476	2029
M0927.fna	W121.fna	85.4389	1445	2029
M0927.fna	W083.fna	85.2996	1436	2029
M0927.fna	W120.fna	85.2708	1404	2029
M0927.fna	RSR380A.fna	85.2026	1394	2029
M0927.fna	M0589.fna	85.1772	1371	2029
M0927.fna	RSR403B.fna	85.1633	1391	2029
M0927.fna	RSR565B.fna	85.0885	1394	2029
M0927.fna	C432A.fna	85.0811	1382	2029
M0927.fna	RSR398B.fna	85.03	1406	2029
M1375.fna	M1375.fna	100	2194	2203
M1375.fna	P171375.fna	99.9944	2201	2203
M1375.fna	W049.fna	91.5332	1739	2203
M1375.fna	W100.fna	91.4748	1752	2203
M1375.fna	W077.fna	91.1961	1715	2203
M1375.fna	W060.fna	91.1422	1727	2203
M1375.fna	P170090.fna	91.1034	1711	2203
M1375.fna	W094.fna	91.0716	1712	2203
M1375.fna	M0090.fna	91.0707	1693	2203
M1375.fna	W083.fna	91.0447	1648	2203
M1375.fna	W186.fna	90.9938	1681	2203
M1375.fna	W137.fna	90.9452	1680	2203
M1375.fna	W089.fna	90.9094	1700	2203
M1375.fna	W153.fna	90.8932	1678	2203
M1375.fna	W021.fna	90.8862	1687	2203
M1375.fna	M0187.fna	90.8653	1678	2203
M1375.fna	W169.fna	90.8447	1690	2203
M1375.fna	P160219.fna	90.8399	1710	2203
M1375.fna	W055.fna	90.8372	1707	2203
M1375.fna	P160187.fna	90.8232	1696	2203
M1375.fna	M0219.fna	90.79	1712	2203
M1375.fna	W121.fna	90.749	1675	2203
M1375.fna	C432A.fna	90.7206	1598	2203
M1375.fna	RSR398B.fna	90.706	1600	2203
M1375.fna	W120.fna	90.6884	1641	2203
M1375.fna	RSR403B.fna	90.6814	1602	2203
M1375.fna	RSR380A.fna	90.6675	1601	2203
M1375.fna	RSR565B.fna	90.6174	1610	2203
M1375.fna	M0589.fna	90.607	1591	2203
M1375.fna	P160927.fna	85.7792	1457	2203
M1375.fna	M0927.fna	85.7551	1446	2203
RSR380A.fna	RSR380A.fna	100	1925	1925
RSR380A.fna	W021.fna	99.9967	1925	1925
RSR380A.fna	W137.fna	99.9952	1924	1925
RSR380A.fna	P160219.fna	98.0777	1829	1925
RSR380A.fna	M0219.fna	98.058	1818	1925
RSR380A.fna	W120.fna	98.0317	1786	1925
RSR380A.fna	C432A.fna	98.0182	1832	1925
RSR380A.fna	M0589.fna	98.0171	1799	1925
RSR380A.fna	W121.fna	98.0057	1815	1925
RSR380A.fna	P170090.fna	98.0049	1826	1925
RSR380A.fna	M0090.fna	97.9792	1828	1925
RSR380A.fna	W083.fna	97.9767	1836	1925
RSR380A.fna	W186.fna	97.9559	1839	1925
RSR380A.fna	M0187.fna	97.9478	1813	1925
RSR380A.fna	W077.fna	97.9405	1841	1925
RSR380A.fna	RSR398B.fna	97.9345	1843	1925
RSR380A.fna	W089.fna	97.9343	1833	1925
RSR380A.fna	RSR403B.fna	97.9327	1867	1925
RSR380A.fna	W169.fna	97.9307	1865	1925
RSR380A.fna	W055.fna	97.914	1860	1925
RSR380A.fna	W094.fna	97.9132	1836	1925
RSR380A.fna	W100.fna	97.909	1842	1925
RSR380A.fna	W060.fna	97.902	1866	1925
RSR380A.fna	RSR565B.fna	97.9018	1843	1925
RSR380A.fna	W153.fna	97.8999	1850	1925
RSR380A.fna	W049.fna	97.8992	1842	1925
RSR380A.fna	P160187.fna	97.8815	1841	1925
RSR380A.fna	P171375.fna	90.785	1604	1925
RSR380A.fna	M1375.fna	90.7643	1590	1925
RSR380A.fna	P160927.fna	85.1872	1381	1925
RSR380A.fna	M0927.fna	85.0956	1400	1925
RSR398B.fna	RSR398B.fna	100	1993	1995
RSR398B.fna	W049.fna	99.9999	1991	1995
RSR398B.fna	W153.fna	99.9954	1992	1995
RSR398B.fna	C432A.fna	97.9301	1835	1995
RSR398B.fna	W137.fna	97.9171	1845	1995
RSR398B.fna	RSR380A.fna	97.9128	1847	1995
RSR398B.fna	M0090.fna	97.9044	1803	1995
RSR398B.fna	W077.fna	97.9009	1833	1995
RSR398B.fna	W021.fna	97.8963	1846	1995
RSR398B.fna	W083.fna	97.8912	1836	1995
RSR398B.fna	W186.fna	97.8868	1838	1995
RSR398B.fna	W121.fna	97.8761	1832	1995
RSR398B.fna	P170090.fna	97.8695	1825	1995
RSR398B.fna	W120.fna	97.8695	1806	1995
RSR398B.fna	W169.fna	97.8605	1845	1995
RSR398B.fna	M0589.fna	97.8602	1812	1995
RSR398B.fna	W060.fna	97.8448	1851	1995
RSR398B.fna	RSR403B.fna	97.8432	1848	1995
RSR398B.fna	RSR565B.fna	97.8428	1833	1995
RSR398B.fna	W055.fna	97.8402	1845	1995
RSR398B.fna	W100.fna	97.8319	1829	1995
RSR398B.fna	W089.fna	97.8279	1830	1995
RSR398B.fna	M0219.fna	97.8236	1834	1995
RSR398B.fna	P160219.fna	97.8173	1850	1995
RSR398B.fna	W094.fna	97.8166	1832	1995
RSR398B.fna	M0187.fna	97.8141	1806	1995
RSR398B.fna	P160187.fna	97.7674	1842	1995
RSR398B.fna	M1375.fna	90.7922	1572	1995
RSR398B.fna	P171375.fna	90.7241	1598	1995
RSR398B.fna	M0927.fna	85.0159	1390	1995
RSR398B.fna	P160927.fna	84.9955	1408	1995
RSR403B.fna	RSR403B.fna	100	1985	1988
RSR403B.fna	W055.fna	99.9997	1985	1988
RSR403B.fna	W060.fna	99.9983	1985	1988
RSR403B.fna	W169.fna	99.9955	1985	1988
RSR403B.fna	P170090.fna	98.0161	1863	1988
RSR403B.fna	M0090.fna	97.997	1852	1988
RSR403B.fna	P160219.fna	97.9732	1861	1988
RSR403B.fna	W094.fna	97.9591	1860	1988
RSR403B.fna	M0219.fna	97.9518	1852	1988
RSR403B.fna	M0589.fna	97.9362	1834	1988
RSR403B.fna	W120.fna	97.9292	1817	1988
RSR403B.fna	W089.fna	97.9188	1871	1988
RSR403B.fna	RSR380A.fna	97.9154	1863	1988
RSR403B.fna	RSR565B.fna	97.9074	1868	1988
RSR403B.fna	W100.fna	97.9045	1876	1988
RSR403B.fna	W021.fna	97.9037	1858	1988
RSR403B.fna	W121.fna	97.891	1853	1988
RSR403B.fna	W137.fna	97.8801	1868	1988
RSR403B.fna	W083.fna	97.8713	1840	1988
RSR403B.fna	C432A.fna	97.8681	1836	1988
RSR403B.fna	W077.fna	97.8595	1834	1988
RSR403B.fna	W186.fna	97.8521	1843	1988
RSR403B.fna	RSR398B.fna	97.8182	1849	1988
RSR403B.fna	W049.fna	97.8124	1852	1988
RSR403B.fna	W153.fna	97.8083	1848	1988
RSR403B.fna	M0187.fna	97.7721	1826	1988
RSR403B.fna	P160187.fna	97.7411	1838	1988
RSR403B.fna	M1375.fna	90.7822	1598	1988
RSR403B.fna	P171375.fna	90.7568	1625	1988
RSR403B.fna	M0927.fna	84.9601	1405	1988
RSR403B.fna	P160927.fna	84.9398	1431	1988
RSR565B.fna	RSR565B.fna	100	2054	2055
RSR565B.fna	W094.fna	99.9984	2052	2055
RSR565B.fna	W100.fna	99.9983	2052	2055
RSR565B.fna	W089.fna	99.997	2053	2055
RSR565B.fna	P170090.fna	98.0051	1882	2055
RSR565B.fna	M0090.fna	97.9806	1877	2055
RSR565B.fna	W120.fna	97.9703	1890	2055
RSR565B.fna	M0589.fna	97.9657	1889	2055
RSR565B.fna	W121.fna	97.9594	1910	2055
RSR565B.fna	P160219.fna	97.9253	1917	2055
RSR565B.fna	RSR403B.fna	97.9158	1866	2055
RSR565B.fna	W060.fna	97.9158	1866	2055
RSR565B.fna	W137.fna	97.9144	1845	2055
RSR565B.fna	RSR380A.fna	97.914	1842	2055
RSR565B.fna	M0219.fna	97.9138	1898	2055
RSR565B.fna	W055.fna	97.9042	1869	2055
RSR565B.fna	W169.fna	97.8941	1874	2055
RSR565B.fna	C432A.fna	97.889	1834	2055
RSR565B.fna	W049.fna	97.8726	1817	2055
RSR565B.fna	W021.fna	97.867	1852	2055
RSR565B.fna	W077.fna	97.8619	1829	2055
RSR565B.fna	M0187.fna	97.8499	1856	2055
RSR565B.fna	RSR398B.fna	97.8471	1835	2055
RSR565B.fna	W083.fna	97.8465	1842	2055
RSR565B.fna	P160187.fna	97.8391	1885	2055
RSR565B.fna	W186.fna	97.8345	1841	2055
RSR565B.fna	W153.fna	97.8254	1836	2055
RSR565B.fna	P171375.fna	90.7427	1609	2055
RSR565B.fna	M1375.fna	90.7172	1580	2055
RSR565B.fna	P160927.fna	85.0534	1401	2055
RSR565B.fna	M0927.fna	85.0527	1403	2055
W021.fna	W021.fna	100	2117	2119
W021.fna	RSR380A.fna	99.9987	1924	2119
W021.fna	W137.fna	99.7244	2016	2119
W021.fna	W089.fna	98.1402	2022	2119
W021.fna	W055.fna	98.1173	2051	2119
W021.fna	M0589.fna	98.0541	1800	2119
W021.fna	C432A.fna	97.9604	1846	2119
W021.fna	RSR403B.fna	97.9139	1858	2119
W021.fna	W120.fna	97.9073	1832	2119
W021.fna	RSR565B.fna	97.8927	1847	2119
W021.fna	P160219.fna	97.8831	1908	2119
W021.fna	M0219.fna	97.8727	1906	2119
W021.fna	RSR398B.fna	97.8671	1848	2119
W021.fna	W083.fna	97.8419	1881	2119
W021.fna	W121.fna	97.8254	1898	2119
W021.fna	M0090.fna	97.8164	1903	2119
W021.fna	P170090.fna	97.7948	1913	2119
W021.fna	W186.fna	97.7789	1934	2119
W021.fna	W169.fna	97.7728	1944	2119
W021.fna	W077.fna	97.758	1920	2119
W021.fna	W100.fna	97.7557	1941	2119
W021.fna	M0187.fna	97.7528	1893	2119
W021.fna	P160187.fna	97.74	1918	2119
W021.fna	W153.fna	97.736	1921	2119
W021.fna	W049.fna	97.7315	1942	2119
W021.fna	W060.fna	97.7238	1943	2119
W021.fna	W094.fna	97.7107	1917	2119
W021.fna	M1375.fna	90.9887	1665	2119
W021.fna	P171375.fna	90.9764	1702	2119
W021.fna	P160927.fna	86.8859	1600	2119
W021.fna	M0927.fna	86.6778	1545	2119
W049.fna	W049.fna	100	2162	2165
W049.fna	RSR398B.fna	99.9995	1992	2165
W049.fna	W153.fna	99.811	2078	2165
W049.fna	W100.fna	98.0355	1995	2165
W049.fna	W083.fna	97.9434	1907	2165
W049.fna	W077.fna	97.9409	1954	2165
W049.fna	RSR380A.fna	97.9227	1850	2165
W049.fna	W060.fna	97.9005	1965	2165
W049.fna	M0589.fna	97.8837	1813	2165
W049.fna	P170090.fna	97.8831	1945	2165
W049.fna	M0090.fna	97.8808	1914	2165
W049.fna	RSR403B.fna	97.8724	1843	2165
W049.fna	C432A.fna	97.8706	1840	2165
W049.fna	W094.fna	97.8686	1951	2165
W049.fna	RSR565B.fna	97.8016	1829	2165
W049.fna	W120.fna	97.7938	1849	2165
W049.fna	W169.fna	97.7546	1928	2165
W049.fna	M0187.fna	97.7389	1880	2165
W049.fna	W021.fna	97.7334	1943	2165
W049.fna	W137.fna	97.7253	1955	2165
W049.fna	W121.fna	97.703	1925	2165
W049.fna	W055.fna	97.6987	1938	2165
W049.fna	P160187.fna	97.6967	1914	2165
W049.fna	W186.fna	97.6933	1947	2165
W049.fna	W089.fna	97.6696	1933	2165
W049.fna	M0219.fna	97.6551	1920	2165
W049.fna	P160219.fna	97.6496	1943	2165
W049.fna	P171375.fna	91.6241	1755	2165
W049.fna	M1375.fna	91.4602	1721	2165
W049.fna	P160927.fna	85.6788	1482	2165
W049.fna	M0927.fna	85.5492	1491	2165
W055.fna	W055.fna	100	2176	2179
W055.fna	RSR403B.fna	100	1983	2179
W055.fna	W169.fna	99.7819	2060	2179
W055.fna	W060.fna	99.745	2065	2179
W055.fna	W089.fna	98.1278	2060	2179
W055.fna	W021.fna	98.0938	2061	2179
W055.fna	M0589.fna	97.9103	1831	2179
W055.fna	RSR380A.fna	97.8966	1863	2179
W055.fna	RSR565B.fna	97.8737	1871	2179
W055.fna	C432A.fna	97.8385	1834	2179
W055.fna	RSR398B.fna	97.8246	1840	2179
W055.fna	M0090.fna	97.8239	1931	2179
W055.fna	W120.fna	97.8056	1864	2179
W055.fna	W094.fna	97.7861	1941	2179
W055.fna	P170090.fna	97.7813	1952	2179
W055.fna	P160219.fna	97.7746	1955	2179
W055.fna	M0219.fna	97.7476	1935	2179
W055.fna	W137.fna	97.7361	1958	2179
W055.fna	W083.fna	97.7349	1876	2179
W055.fna	W121.fna	97.7264	1930	2179
W055.fna	W100.fna	97.6976	1980	2179
W055.fna	W153.fna	97.6584	1923	2179
W055.fna	W186.fna	97.6566	1936	2179
W055.fna	W049.fna	97.6343	1948	2179
W055.fna	W077.fna	97.6231	1920	2179
W055.fna	M0187.fna	97.5731	1904	2179
W055.fna	P160187.fna	97.564	1921	2179
W055.fna	P171375.fna	90.9666	1713	2179
W055.fna	M1375.fna	90.9116	1693	2179
W055.fna	P160927.fna	86.7829	1597	2179
W055.fna	M0927.fna	86.5519	1537	2179
W060.fna	W060.fna	100	2131	2134
W060.fna	RSR403B.fna	99.9839	1986	2134
W060.fna	W169.fna	99.818	2080	2134
W060.fna	W055.fna	99.7124	2067	2134
W060.fna	M0090.fna	98.125	1988	2134
W060.fna	P170090.fna	98.0937	2023	2134
W060.fna	W094.fna	98.0819	2009	2134
W060.fna	W077.fna	97.9811	1991	2134
W060.fna	W100.fna	97.9051	2003	2134
W060.fna	M0589.fna	97.8999	1835	2134
W060.fna	RSR380A.fna	97.8965	1864	2134
W060.fna	C432A.fna	97.8951	1833	2134
W060.fna	RSR565B.fna	97.8929	1879	2134
W060.fna	W120.fna	97.8717	1876	2134
W060.fna	W083.fna	97.8636	1888	2134
W060.fna	P160219.fna	97.8508	1962	2134
W060.fna	W049.fna	97.8446	1966	2134
W060.fna	M0219.fna	97.8262	1934	2134
W060.fna	RSR398B.fna	97.8026	1852	2134
W060.fna	W137.fna	97.7677	1951	2134
W060.fna	W121.fna	97.7673	1938	2134
W060.fna	W186.fna	97.7133	1930	2134
W060.fna	W089.fna	97.7127	1954	2134
W060.fna	W153.fna	97.712	1948	2134
W060.fna	W021.fna	97.6708	1955	2134
W060.fna	M0187.fna	97.6417	1915	2134
W060.fna	P160187.fna	97.6216	1941	2134
W060.fna	P171375.fna	91.3137	1727	2134
W060.fna	M1375.fna	91.2272	1700	2134
W060.fna	M0927.fna	85.5159	1448	2134
W060.fna	P160927.fna	85.4947	1471	2134
W077.fna	W077.fna	100	2149	2150
W077.fna	C432A.fna	99.9979	2002	2150
W077.fna	W083.fna	99.9498	2055	2150
W077.fna	W186.fna	99.7785	2093	2150
W077.fna	P170090.fna	98.0493	1978	2150
W077.fna	W094.fna	98.0399	1971	2150
W077.fna	M0090.fna	98.0097	1948	2150
W077.fna	W060.fna	97.9895	1993	2150
W077.fna	RSR380A.fna	97.9498	1835	2150
W077.fna	RSR398B.fna	97.9085	1836	2150
W077.fna	W049.fna	97.8845	1971	2150
W077.fna	M0589.fna	97.874	1834	2150
W077.fna	W100.fna	97.8728	1959	2150
W077.fna	W137.fna	97.8627	1922	2150
W077.fna	RSR565B.fna	97.8522	1834	2150
W077.fna	W120.fna	97.8158	1867	2150
W077.fna	RSR403B.fna	97.8142	1841	2150
W077.fna	M0219.fna	97.7918	1912	2150
W077.fna	W153.fna	97.7817	1934	2150
W077.fna	P160219.fna	97.7721	1942	2150
W077.fna	W121.fna	97.7568	1920	2150
W077.fna	W169.fna	97.7506	1932	2150
W077.fna	W021.fna	97.7179	1926	2150
W077.fna	W089.fna	97.6854	1910	2150
W077.fna	M0187.fna	97.6702	1923	2150
W077.fna	P160187.fna	97.661	1953	2150
W077.fna	W055.fna	97.6247	1925	2150
W077.fna	M1375.fna	91.2846	1682	2150
W077.fna	P171375.fna	91.2771	1728	2150
W077.fna	P160927.fna	85.5892	1461	2150
W077.fna	M0927.fna	85.4569	1461	2150
W083.fna	W083.fna	100	2066	2068
W083.fna	C432A.fna	99.9889	2003	2068
W083.fna	W077.fna	99.9372	2056	2068
W083.fna	W186.fna	99.8684	2041	2068
W083.fna	RSR380A.fna	97.9821	1841	2068
W083.fna	W100.fna	97.9673	1895	2068
W083.fna	W049.fna	97.9511	1904	2068
W083.fna	M0589.fna	97.9315	1826	2068
W083.fna	RSR398B.fna	97.9203	1831	2068
W083.fna	W137.fna	97.8902	1871	2068
W083.fna	M0090.fna	97.8856	1855	2068
W083.fna	W120.fna	97.8825	1853	2068
W083.fna	W094.fna	97.8804	1888	2068
W083.fna	P170090.fna	97.8784	1881	2068
W083.fna	RSR565B.fna	97.8704	1832	2068
W083.fna	RSR403B.fna	97.8459	1841	2068
W083.fna	W021.fna	97.8438	1877	2068
W083.fna	W060.fna	97.8395	1893	2068
W083.fna	P160219.fna	97.8193	1898	2068
W083.fna	M0219.fna	97.8017	1880	2068
W083.fna	W121.fna	97.7928	1881	2068
W083.fna	W089.fna	97.7885	1875	2068
W083.fna	W153.fna	97.786	1881	2068
W083.fna	W169.fna	97.7603	1879	2068
W083.fna	W055.fna	97.7154	1881	2068
W083.fna	M0187.fna	97.6858	1875	2068
W083.fna	P160187.fna	97.6584	1901	2068
W083.fna	P171375.fna	91.1882	1663	2068
W083.fna	M1375.fna	91.1085	1637	2068
W083.fna	P160927.fna	85.3623	1423	2068
W083.fna	M0927.fna	85.3062	1419	2068
W089.fna	W089.fna	100	2245	2247
W089.fna	RSR565B.fna	99.9943	2054	2247
W089.fna	W094.fna	99.7517	2133	2247
W089.fna	W100.fna	99.7344	2153	2247
W089.fna	W055.fna	98.1222	2056	2247
W089.fna	W021.fna	98.1139	2031	2247
W089.fna	M0589.fna	97.9479	1902	2247
W089.fna	RSR380A.fna	97.9318	1840	2247
W089.fna	RSR403B.fna	97.8891	1873	2247
W089.fna	C432A.fna	97.8686	1835	2247
W089.fna	RSR398B.fna	97.8671	1830	2247
W089.fna	W120.fna	97.8169	1927	2247
W089.fna	M0090.fna	97.8115	1941	2247
W089.fna	P170090.fna	97.808	1955	2247
W089.fna	W121.fna	97.7861	1990	2247
W089.fna	P160219.fna	97.7735	2006	2247
W089.fna	M0219.fna	97.7587	1982	2247
W089.fna	W083.fna	97.7541	1876	2247
W089.fna	W169.fna	97.7175	1948	2247
W089.fna	W137.fna	97.7116	1939	2247
W089.fna	W060.fna	97.7028	1951	2247
W089.fna	P160187.fna	97.6812	1958	2247
W089.fna	W186.fna	97.677	1936	2247
W089.fna	M0187.fna	97.6574	1942	2247
W089.fna	W049.fna	97.6543	1933	2247
W089.fna	W077.fna	97.6448	1921	2247
W089.fna	W153.fna	97.6225	1922	2247
W089.fna	P171375.fna	90.8779	1713	2247
W089.fna	M1375.fna	90.8605	1685	2247
W089.fna	P160927.fna	86.8455	1587	2247
W089.fna	M0927.fna	86.5376	1553	2247
W094.fna	W094.fna	100	2197	2201
W094.fna	RSR565B.fna	99.9993	2053	2201
W094.fna	W100.fna	99.8961	2176	2201
W094.fna	W089.fna	99.767	2130	2201
W094.fna	M0090.fna	98.1927	1971	2201
W094.fna	P170090.fna	98.1847	2013	2201
W094.fna	W060.fna	98.1062	2006	2201
W094.fna	W077.fna	98.0677	1974	2201
W094.fna	M0589.fna	97.9561	1899	2201
W094.fna	RSR403B.fna	97.9486	1865	2201
W094.fna	RSR380A.fna	97.9147	1842	2201
W094.fna	W120.fna	97.9146	1931	2201
W094.fna	W083.fna	97.8757	1884	2201
W094.fna	RSR398B.fna	97.8596	1827	2201
W094.fna	W169.fna	97.8502	1959	2201
W094.fna	W049.fna	97.8462	1959	2201
W094.fna	C432A.fna	97.8264	1845	2201
W094.fna	W153.fna	97.7743	1921	2201
W094.fna	M0187.fna	97.7572	1948	2201
W094.fna	P160187.fna	97.756	1968	2201
W094.fna	M0219.fna	97.7551	1984	2201
W094.fna	W055.fna	97.7497	1946	2201
W094.fna	W021.fna	97.7463	1918	2201
W094.fna	W121.fna	97.7436	2010	2201
W094.fna	P160219.fna	97.7376	2014	2201
W094.fna	W137.fna	97.6942	1943	2201
W094.fna	W186.fna	97.6707	1926	2201
W094.fna	P171375.fna	91.254	1717	2201
W094.fna	M1375.fna	91.1586	1696	2201
W094.fna	P160927.fna	85.5178	1478	2201
W094.fna	M0927.fna	85.4739	1462	2201
W100.fna	W100.fna	100	2222	2225
W100.fna	RSR565B.fna	99.9982	2053	2225
W100.fna	W094.fna	99.8943	2175	2225
W100.fna	W089.fna	99.7587	2151	2225
W100.fna	P170090.fna	98.037	1993	2225
W100.fna	M0090.fna	98.0223	1960	2225
W100.fna	W049.fna	98.0149	2001	2225
W100.fna	M0589.fna	97.9404	1893	2225
W100.fna	W083.fna	97.9296	1899	2225
W100.fna	W060.fna	97.9199	1987	2225
W100.fna	C432A.fna	97.9067	1833	2225
W100.fna	RSR403B.fna	97.9046	1874	2225
W100.fna	RSR380A.fna	97.9025	1840	2225
W100.fna	W077.fna	97.8904	1960	2225
W100.fna	W120.fna	97.84	1937	2225
W100.fna	W169.fna	97.8161	1949	2225
W100.fna	RSR398B.fna	97.8029	1826	2225
W100.fna	P160219.fna	97.7889	2006	2225
W100.fna	M0219.fna	97.7625	1991	2225
W100.fna	W055.fna	97.7398	1967	2225
W100.fna	W121.fna	97.7381	2011	2225
W100.fna	W137.fna	97.7157	1942	2225
W100.fna	W153.fna	97.7126	1909	2225
W100.fna	W021.fna	97.7023	1946	2225
W100.fna	M0187.fna	97.6985	1936	2225
W100.fna	W186.fna	97.6889	1942	2225
W100.fna	P160187.fna	97.6821	1971	2225
W100.fna	P171375.fna	91.615	1780	2225
W100.fna	M1375.fna	91.5096	1735	2225
W100.fna	M0927.fna	85.6539	1479	2225
W100.fna	P160927.fna	85.6412	1503	2225
W120.fna	W120.fna	100	2161	2164
W120.fna	M0589.fna	99.969	2061	2164
W120.fna	W121.fna	99.8916	2138	2164
W120.fna	M0219.fna	98.0242	1937	2164
W120.fna	M0090.fna	98.0215	1867	2164
W120.fna	P160219.fna	98.0112	1958	2164
W120.fna	P170090.fna	98.0032	1888	2164
W120.fna	RSR380A.fna	97.9955	1794	2164
W120.fna	RSR565B.fna	97.954	1888	2164
W120.fna	W137.fna	97.9339	1842	2164
W120.fna	W169.fna	97.9281	1901	2164
W120.fna	W153.fna	97.9256	1882	2164
W120.fna	W094.fna	97.9203	1932	2164
W120.fna	M0187.fna	97.9194	1889	2164
W120.fna	P160187.fna	97.9116	1936	2164
W120.fna	W021.fna	97.9081	1828	2164
W120.fna	RSR403B.fna	97.899	1835	2164
W120.fna	C432A.fna	97.8976	1822	2164
W120.fna	W060.fna	97.8874	1871	2164
W120.fna	W083.fna	97.8728	1854	2164
W120.fna	W089.fna	97.8704	1923	2164
W120.fna	W100.fna	97.8589	1936	2164
W120.fna	W049.fna	97.857	1844	2164
W120.fna	RSR398B.fna	97.8551	1813	2164
W120.fna	W077.fna	97.852	1872	2164
W120.fna	W186.fna	97.8411	1862	2164
W120.fna	W055.fna	97.8357	1859	2164
W120.fna	M1375.fna	90.8132	1632	2164
W120.fna	P171375.fna	90.7828	1656	2164
W120.fna	M0927.fna	85.1725	1402	2164
W120.fna	P160927.fna	85.134	1435	2164
W121.fna	W121.fna	100	2261	2262
W121.fna	M0589.fna	99.9696	2089	2262
W121.fna	W120.fna	99.8771	2137	2262
W121.fna	P160219.fna	98.2422	2072	2262
W121.fna	M0219.fna	98.2249	2039	2262
W121.fna	W137.fna	98.1568	1960	2262
W121.fna	W186.fna	98.0513	1975	2262
W121.fna	RSR380A.fna	97.9917	1827	2262
W121.fna	RSR565B.fna	97.9383	1919	2262
W121.fna	M0090.fna	97.9264	1929	2262
W121.fna	RSR403B.fna	97.9137	1858	2262
W121.fna	P170090.fna	97.8948	1951	2262
W121.fna	C432A.fna	97.8811	1853	2262
W121.fna	RSR398B.fna	97.8558	1838	2262
W121.fna	W021.fna	97.8342	1892	2262
W121.fna	W089.fna	97.8263	1986	2262
W121.fna	W094.fna	97.8257	1988	2262
W121.fna	W083.fna	97.8065	1884	2262
W121.fna	W060.fna	97.8017	1920	2262
W121.fna	W100.fna	97.8003	2002	2262
W121.fna	W049.fna	97.7845	1913	2262
W121.fna	W055.fna	97.7712	1924	2262
W121.fna	M0187.fna	97.7495	1938	2262
W121.fna	W077.fna	97.7345	1928	2262
W121.fna	W169.fna	97.733	1935	2262
W121.fna	P160187.fna	97.6863	1984	2262
W121.fna	W153.fna	97.6831	1929	2262
W121.fna	M1375.fna	90.8145	1668	2262
W121.fna	P171375.fna	90.8027	1700	2262
W121.fna	M0927.fna	85.411	1453	2262
W121.fna	P160927.fna	85.3456	1489	2262
W137.fna	W137.fna	100	2080	2081
W137.fna	RSR380A.fna	99.9938	1925	2081
W137.fna	W021.fna	99.7354	2016	2081
W137.fna	P160219.fna	98.1985	1990	2081
W137.fna	M0219.fna	98.1788	1946	2081
W137.fna	W186.fna	98.14	1980	2081
W137.fna	W121.fna	98.1253	1957	2081
W137.fna	C432A.fna	97.993	1840	2081
W137.fna	M0589.fna	97.964	1809	2081
W137.fna	RSR403B.fna	97.9259	1859	2081
W137.fna	RSR398B.fna	97.9154	1845	2081
W137.fna	W120.fna	97.8853	1834	2081
W137.fna	W083.fna	97.8769	1865	2081
W137.fna	M0090.fna	97.8647	1913	2081
W137.fna	RSR565B.fna	97.8371	1839	2081
W137.fna	W077.fna	97.7991	1929	2081
W137.fna	P160187.fna	97.7793	1929	2081
W137.fna	P170090.fna	97.777	1942	2081
W137.fna	W169.fna	97.7602	1959	2081
W137.fna	W153.fna	97.7519	1941	2081
W137.fna	M0187.fna	97.7419	1911	2081
W137.fna	W055.fna	97.7332	1950	2081
W137.fna	W060.fna	97.73	1966	2081
W137.fna	W049.fna	97.6979	1949	2081
W137.fna	W089.fna	97.6971	1939	2081
W137.fna	W094.fna	97.6967	1935	2081
W137.fna	W100.fna	97.6875	1942	2081
W137.fna	M1375.fna	91.0313	1671	2081
W137.fna	P171375.fna	91.0099	1707	2081
W137.fna	P160927.fna	85.7503	1473	2081
W137.fna	M0927.fna	85.6323	1461	2081
W153.fna	W153.fna	100	2138	2142
W153.fna	RSR398B.fna	99.997	1990	2142
W153.fna	W049.fna	99.8034	2073	2142
W153.fna	W169.fna	98.004	1994	2142
W153.fna	P160187.fna	97.9682	1982	2142
W153.fna	M0187.fna	97.9593	1945	2142
W153.fna	W120.fna	97.9508	1856	2142
W153.fna	RSR380A.fna	97.9132	1842	2142
W153.fna	C432A.fna	97.9121	1839	2142
W153.fna	M0589.fna	97.8545	1820	2142
W153.fna	RSR403B.fna	97.8469	1842	2142
W153.fna	W077.fna	97.8374	1931	2142
W153.fna	RSR565B.fna	97.8332	1834	2142
W153.fna	W083.fna	97.827	1866	2142
W153.fna	W137.fna	97.8038	1938	2142
W153.fna	M0090.fna	97.7942	1888	2142
W153.fna	P170090.fna	97.7623	1912	2142
W153.fna	W186.fna	97.7588	1921	2142
W153.fna	W094.fna	97.7535	1920	2142
W153.fna	W021.fna	97.7414	1926	2142
W153.fna	W060.fna	97.7409	1928	2142
W153.fna	W121.fna	97.7171	1924	2142
W153.fna	M0219.fna	97.7016	1914	2142
W153.fna	W100.fna	97.6781	1915	2142
W153.fna	W089.fna	97.6633	1917	2142
W153.fna	P160219.fna	97.6619	1938	2142
W153.fna	W055.fna	97.6468	1929	2142
W153.fna	P171375.fna	90.9032	1685	2142
W153.fna	M1375.fna	90.8755	1672	2142
W153.fna	P160927.fna	85.5587	1475	2142
W153.fna	M0927.fna	85.4893	1476	2142
W169.fna	W169.fna	100	2132	2135
W169.fna	RSR403B.fna	99.9971	1983	2135
W169.fna	W060.fna	99.8269	2076	2135
W169.fna	W055.fna	99.7576	2063	2135
W169.fna	W153.fna	98.0038	1988	2135
W169.fna	W120.fna	97.975	1878	2135
W169.fna	P170090.fna	97.9427	1956	2135
W169.fna	M0090.fna	97.9264	1938	2135
W169.fna	M0187.fna	97.9225	1942	2135
W169.fna	RSR565B.fna	97.9073	1866	2135
W169.fna	RSR380A.fna	97.9017	1870	2135
W169.fna	P160187.fna	97.8983	1995	2135
W169.fna	M0589.fna	97.8891	1839	2135
W169.fna	C432A.fna	97.8725	1837	2135
W169.fna	W094.fna	97.8592	1960	2135
W169.fna	RSR398B.fna	97.8423	1844	2135
W169.fna	W100.fna	97.8142	1951	2135
W169.fna	M0219.fna	97.8126	1940	2135
W169.fna	P160219.fna	97.8082	1968	2135
W169.fna	W083.fna	97.7677	1881	2135
W169.fna	W137.fna	97.7614	1955	2135
W169.fna	W121.fna	97.7423	1932	2135
W169.fna	W077.fna	97.7349	1936	2135
W169.fna	W089.fna	97.7321	1951	2135
W169.fna	W021.fna	97.7278	1942	2135
W169.fna	W186.fna	97.716	1932	2135
W169.fna	W049.fna	97.7082	1932	2135
W169.fna	M1375.fna	91.0334	1665	2135
W169.fna	P171375.fna	90.99	1696	2135
W169.fna	P160927.fna	85.4982	1470	2135
W169.fna	M0927.fna	85.4587	1465	2135
W186.fna	W186.fna	100	2157	2158
W186.fna	C432A.fna	99.9953	2002	2158
W186.fna	W083.fna	99.8696	2041	2158
W186.fna	W077.fna	99.7554	2095	2158
W186.fna	W137.fna	98.161	1988	2158
W186.fna	P160219.fna	98.0898	2011	2158
W186.fna	M0219.fna	98.0491	1968	2158
W186.fna	W121.fna	98.0387	1985	2158
W186.fna	RSR380A.fna	97.9832	1843	2158
W186.fna	M0589.fna	97.9227	1820	2158
W186.fna	RSR398B.fna	97.9095	1841	2158
W186.fna	RSR565B.fna	97.8701	1835	2158
W186.fna	RSR403B.fna	97.8159	1848	2158
W186.fna	W021.fna	97.7974	1932	2158
W186.fna	M0090.fna	97.7936	1894	2158
W186.fna	W153.fna	97.7722	1928	2158
W186.fna	W120.fna	97.771	1871	2158
W186.fna	W049.fna	97.7419	1943	2158
W186.fna	P170090.fna	97.7098	1926	2158
W186.fna	W100.fna	97.68	1941	2158
W186.fna	W060.fna	97.677	1933	2158
W186.fna	W169.fna	97.6645	1933	2158
W186.fna	W094.fna	97.6632	1944	2158
W186.fna	W089.fna	97.6626	1935	2158
W186.fna	W055.fna	97.6371	1935	2158
W186.fna	M0187.fna	97.6085	1923	2158
W186.fna	P160187.fna	97.5805	1962	2158
W186.fna	P171375.fna	91.0451	1703	2158
W186.fna	M1375.fna	91.0394	1671	2158
W186.fna	P160927.fna	85.717	1483	2158
W186.fna	M0927.fna	85.6464	1453	2158
